# Proteomic analysis of rice leaves following treatment of *Xanthomonas oryzae* pv. *oryzae* secreted cell wall degrading enzyme

**DOI:** 10.1101/2021.11.17.469048

**Authors:** Anirudh Kumar, Kamal Kumar Malukani, Ramya Pamidimukkala, Hitendra Kumar Patel, Ramesh V Sonti

## Abstract

Bacterial Blight (BB) disease caused by *Xanthomonas oryzae* pv. *oryzae* (*Xoo*), is one of the most devastating diseases in various rice cultivating countries. *Xoo* secretes a mixture of plant cell wall degrading enzymes (CWDEs) such as cellulases, lipases, xylanases, and proteases to degrade different components of the plant cell wall. LipA; a lipase/esterase, is one such *Xoo* secreted CWDE and is an important virulence factor of *Xoo*. Treatment of rice tissue with purified LipA induces immune responses. In this study, a LC-MS based proteomics study was performed to identify the differentially expressed proteins (DEPs) in rice following LipA treatment. A total of 212 proteins were identified in control and 201 proteins in LipA treated samples. There were 151 proteins common between control and treatment. Fold change analysis of these common proteins through SIEVE identified 26 upregulated and 49 downregulated proteins by at least ≥1.5 fold in the LipA treated sample. Pathway analysis indicated that many proteins related to redox regulation, photosynthesis, and translation are differentially expressed after LipA treatment. We also observed that some of the differentially expressed proteins contain translation regulatory elements that may regulate translation after LipA treatment. The comparison of proteomics data with previously performed transcriptome analysis indicated that different sets of genes and pathways are altered in both the analyses.
