## Supplementary material for "Proteomic analysis of rice leaves following treatment of *Xanthomonas oryzae* pv. *oryzae* secreted cell wall degrading enzyme": Fold change and p-value of differentially expressed proteins in microarray data performed after 2hr of LipA treatment.

### Sheet: Sheet1
Supplemental table 1: Fold change and p-value of differentially expressed proteins in microarray data performed after 2hr of LipA treatment.
MS/MS Up	Microarray 2hr FC	Microarray 2hr p-value			MS/MS down	Microarray 2hr FC	Microarray 2hr P-value
Os02g0804100	-	-			Os07g0176900	1.06	0.9418
Os02g0816800	-1.09	0.3284			Os03g0125000	-1.21	0.7975
Os01g0300200	-1.07	0.3813			Os07g0558500	-1.02	0.8689
Os01g0834600	-	-			Os02g0192700	-1.2	0.8333
Os03g0109700	-1.06	0.6589			Os01g0147900	1.01	0.6953
Os01g0654500	1	0.9636			Os08g0126300	-1.03	0.879
Os11g0615700	-1.03	0.5221			Os08g0460000	-1.41	0.6668
Os03g0611200	-1.21	0.6118			Os07g0556200	-1.07	0.4916
Os05g0568900	1.25	0.9071			Os02g0822600	-1.08	0.8729
Os03g0815400	-1.2	0.6453			Os04g0486600	-1.02	0.7267
Os02g0699600	-1.17	0.9982			Os08g0242700	-1.1	0.5657
Os08g0487800	-1.13	0.8381			Os08g0266300	-1.07	0.6945
Os12g0106000	-1.06	0.8881			Os07g0694700	-1.02	0.8902
Os12g0589100	-1.02	0.7121			Os12g0541500	-1.54	0.3228
Os03g0713400	1.04	0.7243			Os08g0561700	-1.1	0.8169
Os11g0455500	-1.07	0.9084			Os03g0379500	-1.31	0.9034
Os07g0201100	-1.03	0.6668			Os06g0157000	1.16	0.9476
Os03g0299900	-1.4	0.6735			Os05g0388500	-1	0.9532
Os03g0267300	1.02	0.5528			Os02g0328300	-1.03	0.8944
Os10g0478200	-1.09	0.3198			Os02g0115700	1.5	0.7898
Os03g0805200	1.02	0.8498			Os01g0265100	1	0.9591
Os01g0851700	-1.29	0.2024			Os03g0284400	-1.12	0.7048
Os04g0677500	-1.17	0.3562			Os08g0113100	-1.19	0.9563
Os07g0205700	-1.13	0.5396			Os08g0162600	-1.07	0.57
Os03g0136900	-1.01	0.8358			Os07g0658400	-1.1	0.5724
Os03g0151800	-1.03	0.4295			Os06g0725900	-1.03	0.8292
Os08g0500700	1.01	0.9379			Os03g0565200	-1.08	0.5247
Os03g0769100	-1.31	0.7908			Os06g0114000	-1.11	0.5943
Os07g0188800	-1.27	0.6676			Os08g0502700	-1.05	0.9624
Os02g0131300	-1.01	0.3828			Os02g0537700	-1.1	0.8115
Os08g0485900	-1.01	0.834			Os07g0476900	-1.16	0.848
Os08g0504500	-1.3	0.9832			Os06g0669400	-1.26	0.247
Os08g0206600	-1.67	0.6286			Os05g0113900	1.07	0.7213
Os02g0622300	-1.16	0.9007			Os09g0485900	-1.38	0.89
Os02g0652600	-1.08	0.1519			Os03g0202200	-1.16	0.7462
Os01g0896700	-	-			Os05g0574400	-1.28	0.6565
Os11g0242400	1	0.8373			Os03g0356300	-1.57	0.4222
Os03g0401300	-1.61	0.4391			Os03g0712700	-1.07	0.62
Os03g0670700	1.19	0.9654			Os01g0205500	-1.16	0.9457
Os04g0450800	-	-			Os01g0869800	-1.05	0.9816
Os04g0473150	-	-			Os02g0750100	-1.02	0.9448
Os07g0134800	-1.06	0.1919			Os08g0553800	-1.22	0.5637
Os10g0492101	-	-			Os06g0683200	-1.14	0.8112
Os01g0600900	-1.45	0.9896			Os01g0358400	1.13	0.8504
Os01g0866400	1.15	0.9145			Os11g0703900	-1.15	0.4738
Os03g0738400	1.04	0.9015			Os02g0115900	1.11	0.9358
Os05g0291700	-1.11	0.4217			Os02g0603800	-1.06	0.4798
Os03g0743400	1.04	0.6288			Os07g0558400	1.09	0.9472
Os01g0924000	-1.05	0.7252			Os12g0625000	-1.13	0.9131
Os01g0815800	-1.13	0.8364			Os03g0219900	1.01	0.7658
Os03g0786100	-1.14	0.0926			Os03g0248600	-1.16	0.7036
Os12g0277500	-1.88	0.5594			Os03g0285700	1.04	0.8359
Os02g0595700	-1.18	0.5217			Os03g0327600	-1.1	0.894
Os06g0611900	-	-			Os03g0337600	-1.17	0.4781
Os09g0474300	-1.13	0.9117			Os03g0345200	-1.1	0.9025
Os12g0623900	-	-			Os03g0563300	-1.18	0.5374
Os01g0839500	1.15	0.5922			Os03g0577000	-1.23	0.798
Os01g0899425	-	-			Os03g0738400	1.04	0.9015
Os10g0214132	-	-			Os03g0827700	-1.44	0.4348
Os01g0639900	-1.18	0.7879			Os03g0855600	1.05	0.5376
Os12g0420200	-1.17	0.649			Os04g0397100	1.01	0.4379
Os10g0356000	-	-			Os04g0457000	1.18	0.9114
Os04g0623800	1.07	0.6917			Os04g0644400	1.2	0.6663
Os12g0548300	-1.05	0.6494			Os05g0291700	-1.11	0.4217
Os01g0501800	-1.21	0.646			Os05g0536200	-1.27	0.3235
Os06g0133800	-1.09	0.6533			Os05g0560000	1.33	0.8994
Os11g0707000	1.42	0.8071			Os06g0159725	-	-
Os02g0103800	1.04	0.6334			Os06g0289900	1.13	0.7002
Os03g0592500	-1.23	0.9098			Os07g0273900	-1.2	0.7822
Os02g0698000	1.12	0.6717			Os07g0484800	1.41	0.7112
Os02g0121300	-1.04	0.7215			Os07g0510500	-1	0.9138
Os03g0131200	1.09	0.7963			Os07g0691200	1.04	0.9657
Os07g0562700	-1.13	0.7786			Os08g0191700	-1.13	0.5873
Os05g0496200	-1.09	0.8267			Os08g0200300	-1.01	0.886
Os01g0835900	-	-			Os08g0430500	1.01	0.7169
Os11g0171300	1.05	0.8404			Os08g0562100	-1.19	0.0855
Os11g0171300	1.05	0.8404			Os09g0249700	-1.04	0.6177
					Os09g0279500	-1.32	0.4563
					Os09g0346500	-	-
					Os10g0320400	-1.08	0.2614
					Os10g0564300	1.03	0.878
					Os11g0106700	-1.14	0.5362
					Os11g0660500	-1.05	0.906
					Os11g0236100	-	-
					Os01g0659200	-1.07	0.7127
					Os01g0574600	-1.22	0.7326
					Os01g0817700	-1.22	0.5291
					Os05g0116100	-1.15	0.957
					Os02g0761400	-1.17	0.4455
					Os03g0311300	1.09	0.866
					Os03g0790900	-1.36	0.3783
					Os11g0104866	-	-
					Os12g0124000	-1.08	0.8809
					Os02g0197600	-1.14	0.8494
					Os04g0448900	1.34	0.8988
					Os02g0240300	1.38	0.593
					Os02g0538000	-1.48	0.3894
					Os12g0150100	-1.14	0.8195
					Os01g0711400	-	-
					Os05g0503300	-1.25	0.0767
					Os06g0655100	-1.08	0.7858
					Os09g0482400	-	-
					Os10g0492000	-1.3	0.4853
					Os01g0328700	-1.05	0.7265
					Os01g0682500	-1.08	0.594
					Os01g0791033	-	-
					Os01g0963400	-1.13	0.3122
					Os02g0768600	-1.3	0.6188
					Os02g0778200	-1.22	0.5558
					Os03g0100200	1	0.8911
