## Supplementary material for "Proteomic analysis of rice leaves following treatment of *Xanthomonas oryzae* pv. *oryzae* secreted cell wall degrading enzyme": Analysis of uORF using uORFlight in DNA sequence of differentially expressed proteins after LipA treatment

### Sheet: Sheet1
Supplemental table 2: Analysis of uORF using uORFlight in DNA sequence of differentially expressed proteins after LipA treatment.
RAP ID	MSU ID	uORF ID	cDNA position	Type	uORF length	GC%	5' space	3' space	ICCu	ICCm
MS/MS upregulated proteins
Os01g0654500	LOC_Os01g46610.1	2.1	[27,230]	Type2	204	0.652	26	-61	TAAATGC	GCCATGG
Os11g0615700	LOC_Os11g40140.1	1.1	[4,9]	Type1	6	0.1667	3	184	CGCATGT	AAGATGT
Os11g0455500	LOC_Os11g26850.2	3.1	[94,810]	Type2	717	0.6667	93	-611	GCCATGG	GAGATGC
Os07g0201100	LOC_Os07g10150.1	1.1	[106,138]	Type1	33	0.5455	105	94	TCCATGC	GCCATGG
Os03g0267300	LOC_Os03g16050.1	1.1	[22,333]	Type2	312	0.6859	21	-220	CCAATGG	GCGATGG
Os04g0677500	LOC_Os04g58110.1	1.1	[4,213]	Type1	210	0.5238	3	139	GGGATGA	GCCATGG
		3.1	[13,213]	Type1	201	0.5323	12	139	TCCATGT	GCCATGG
		5.1	[23,88]	Type1	66	0.6061	22	264	GAAATGG	GCCATGG
Os10g0492101	LOC_Os10g35010.1	1.1	[1,1086]	Type2	1086	0.6031	0	-83		CTGATGA
		2.1	[471,536]	Type1	66	0.6212	470	467	CGGATGC	CTGATGA
		4.1	[527,652]	Type1	126	0.4365	526	351	AATATGG	CTGATGA
		6.1	[578,652]	Type1	75	0.4133	577	351	TGTATGC	CTGATGA
		7.1	[614,652]	Type1	39	0.359	613	351	GAGATGA	CTGATGA
		8.1	[632,652]	Type1	21	0.3333	631	351	GTGATGA	CTGATGA
		9.1	[662,685]	Type1	24	0.5	661	318	AAAATGC	CTGATGA
		10.1	[677,685]	Type1	9	0.3333	676	318	TCGATGA	CTGATGA
		11.1	[680,685]	Type1	6	0.3333	679	318	ATGATGT	CTGATGA
		12.1	[686,955]	Type1	270	0.437	685	48	TAGATGC	CTGATGA
		14.1	[697,1086]	Type2	390	0.4333	696	-83	AATATGC	CTGATGA
		15.1	[703,1086]	Type2	384	0.4323	702	-83	CACATGG	CTGATGA
		16.1	[755,955]	Type1	201	0.4179	754	48	GGGATGC	CTGATGA
		18.1	[763,1086]	Type2	324	0.4136	762	-83	GACATGG	CTGATGA
		19.1	[797,955]	Type1	159	0.4025	796	48	TATATGT	CTGATGA
		21.1	[821,955]	Type1	135	0.4074	820	48	GGGATGC	CTGATGA
		23.1	[843,869]	Type1	27	0.4444	842	134	TCCATGG	CTGATGA
		24.1	[889,1086]	Type2	198	0.4141	888	-83	GCTATGC	CTGATGA
		25.1	[899,955]	Type1	57	0.386	898	48	AAAATGC	CTGATGA
		27.1	[914,955]	Type1	42	0.4286	913	48	TATATGC	CTGATGA
Os01g0600900	LOC_Os01g41710.1	1.1	[11,55]	Type1	45	0.6	10	30	GCCATGA	GACATGG
Os05g0291700	LOC_Os05g22614.1	3.1	[50,76]	Type1	27	0.5926	49	10	CCCATGC	GCCATGC
Os03g0786100	LOC_Os03g57220.1	1.1	[35,73]	Type1	39	0.2821	34	324	AAAATGA	AAAATGG
		2.1	[90,134]	Type1	45	0.5333	89	263	GAAATGT	AAAATGG
		3.1	[97,120]	Type1	24	0.625	96	277	TGGATGG	AAAATGG
		4.1	[120,134]	Type1	15	0.4	119	263	GTGATGT	AAAATGG
		5.1	[131,142]	Type1	12	0.4167	130	255	TGGATGA	AAAATGG
		6.1	[261,320]	Type1	60	0.45	260	77	TTCATGT	AAAATGG
Os06g0611900	LOC_Os06g40940.1	1.1	[12,524]	Type2	513	0.7329	11	-379	CGGATGG	AGGATGG
		2.1	[23,52]	Type1	30	0.7	22	93	TGCATGG	AGGATGG
Os02g0698000	LOC_Os02g47020.1	1.1	[91,102]	Type1	12	0.4167	90	109	CTTATGT	AAGATGG
Os03g0131200	LOC_Os03g03910.1	2.1	[50,349]	Type1	300	0.5967	49	10	TGGATGA	GCCATGG
		3.1	[64,156]	Type1	93	0.5806	63	203	CCCATGT	GCCATGG
		4.1	[90,173]	Type1	84	0.6071	89	186	CCCATGT	GCCATGG
MS/MS downregulated proteins
Os03g0125000	LOC_Os03g03360.1	1.1	[17,25]	Type1	9	0.3333	16	43	TCCATGG	CCAATGG
Os01g0147900	LOC_Os01g05490.1	6.1	[15,197]	Type2	183	0.541	14	-73	TCCATGG	GAGATGG
Os08g0242700	LOC_Os08g14440.1	1.1	[54,128]	Type1	75	0.5733	53	117	CCTATGG	GCCATGG
		3.1	[93,128]	Type1	36	0.5833	92	117	GTCATGA	GCCATGG
Os12g0541500	LOC_Os12g35630.1	1.1	[21,71]	Type1	51	0.4902	20	198	CTCATGG	AAAATGA
		2.1	[201,239]	Type1	39	0.3077	200	30	TGTATGT	AAAATGA
Os03g0379500	LOC_Os03g26229.1	3.1	[95,241]	Type1	147	0.5102	94	96	GCCATGG	CACATGA
		10.1	[123,185]	Type1	63	0.4921	122	152	ACTATGG	CACATGA
		17.1	[174,185]	Type1	12	0.5	173	152	CTGATGC	CACATGA
		18.1	[192,248]	Type1	57	0.5439	191	89	TGTATGG	CACATGA
		20.1	[201,248]	Type1	48	0.5625	200	89	AGTATGG	CACATGA
		24.1	[261,341]	Type2	81	0.5802	260	-4	GCAATGC	CACATGA
		25.1	[288,341]	Type2	54	0.5741	287	-4	TTGATGA	CACATGA
Os06g0157000	LOC_Os06g06290.1	1.1	[60,68]	Type1	9	0.2222	59	437	TTTATGT	GCAATGA
		3.1	[71,292]	Type1	222	0.527	70	213	GACATGG	GCAATGA
		6.1	[216,509]	Type2	294	0.517	215	-4	TGCATGG	GCAATGA
		7.1	[289,321]	Type1	33	0.3333	288	184	CACATGA	GCAATGA
		9.1	[318,509]	Type2	192	0.526	317	-4	TACATGA	GCAATGA
		10.1	[323,406]	Type1	84	0.6071	322	99	GATATGC	GCAATGA
		13.1	[349,495]	Type1	147	0.5714	348	10	CAGATGC	GCAATGA
Os02g0328300	LOC_Os02g22260.1	2.1	[10,375]	Type2	366	0.6721	9	-277	TCTATGA	GCCATGG
Os01g0265100	LOC_Os01g16030.1	4.1	[6,158]	Type2	153	0.5686	5	-89	GAGATGA	AAGATGG
Os07g0476900	LOC_Os07g29410.1	1.1	[58,123]	Type1	66	0.3636	57	103	TGGATGA	TCGATGG
Os06g0669400	LOC_Os06g45820.1	2.1	[7,306]	Type1	300	0.63	6	6	TCCATGG	AAGATGG
Os03g0202200	LOC_Os03g10510.1	1.1	[11,64]	Type1	54	0.5741	10	128	GGCATGT	GCCATGG
Os03g0356300	LOC_Os03g24020.1	2.1	[8,250]	Type2	243	0.5802	7	-143	ATAATGC	TCCATGG
Os01g0869800	LOC_Os01g64960.1	1.1	[16,51]	Type1	36	0.6667	15	280	GAGATGA	GAGATGG
		2.1	[162,248]	Type1	87	0.6207	161	83	CCCATGC	GAGATGG
Os03g0248600	LOC_Os03g14450.1	1.1	[70,159]	Type1	90	0.6222	69	112	AATATGC	GCCATGG
		2.1	[90,296]	Type2	207	0.5556	89	-25	GCGATGC	GCCATGG
Os03g0327600	LOC_Os03g21040.2	2.1	[69,155]	Type1	87	0.4943	68	131	GCCATGG	AAGATGT
		3.1	[159,182]	Type1	24	0.375	158	104	CAAATGG	AAGATGT
		4.1	[183,233]	Type1	51	0.6078	182	53	TAAATGG	AAGATGT
Os03g0563300	LOC_Os03g36540.1	1.1	[55,66]	Type1	12	0.5	54	139	TTCATGC	ACCATGG
Os03g0855600	LOC_Os03g63860.1	3.1	[16,597]	Type2	582	0.6753	15	-464	TGGATGG	AGGATGA
Os04g0457000	LOC_Os04g38410.1	1.1	[12,41]	Type1	30	0.2667	11	452	GAAATGA	ACCATGG
		3.1	[38,73]	Type1	36	0.2778	37	420	ACCATGA	ACCATGG
		4.1	[96,125]	Type1	30	0.2667	95	368	CAAATGT	ACCATGG
		7.1	[152,172]	Type1	21	0.381	151	321	AACATGA	ACCATGG
		8.1	[307,348]	Type1	42	0.6667	306	145	CCGATGG	ACCATGG
Os05g0291700	LOC_Os05g22614.1	3.1	[50,76]	Type1	27	0.5926	49	10	CCCATGC	GCCATGC
Os05g0560000	LOC_Os05g48630.1	2.1	[100,243]	Type1	144	0.7014	99	39	GCAATGG	TGTATGT
		4.1	[252,332]	Type2	81	0.4321	251	-50	GAGATGC	TGTATGT
Os07g0484800	LOC_Os07g30150.1	1.1	[23,31]	Type1	9	0.2222	22	257	GCTATGA	GCAATGG
		2.1	[28,255]	Type1	228	0.4167	27	33	GATATGA	GCAATGG
		6.1	[74,112]	Type1	39	0.359	73	176	AACATGC	GCAATGG
Os07g0510500	LOC_Os07g32630.1	2.1	[20,151]	Type1	132	0.3409	19	75	TACATGC	CCGATGG
		3.1	[72,86]	Type1	15	0.2	71	140	GAAATGT	CCGATGG
		5.1	[87,287]	Type2	201	0.5075	86	-61	TGAATGA	CCGATGG
Os08g0562100	LOC_Os08g44810.1	2.1	[19,141]	Type1	123	0.4959	18	67	TCGATGG	CCCATGG
		3.1	[84,98]	Type1	15	0.3333	83	110	CGGATGG	CCCATGG
Os11g0236100	LOC_Os11g12810.1	1.1	[8,64]	Type1	57	0.6316	7	83	ATAATGG	AGGATGG
Os10g0492000	LOC_Os10g35010.1	1.1	[1,1086]	Type2	1086	0.6031	0	-83		CTGATGA
		2.1	[471,536]	Type1	66	0.6212	470	467	CGGATGC	CTGATGA
		4.1	[527,652]	Type1	126	0.4365	526	351	AATATGG	CTGATGA
		6.1	[578,652]	Type1	75	0.4133	577	351	TGTATGC	CTGATGA
		7.1	[614,652]	Type1	39	0.359	613	351	GAGATGA	CTGATGA
		8.1	[632,652]	Type1	21	0.3333	631	351	GTGATGA	CTGATGA
		9.1	[662,685]	Type1	24	0.5	661	318	AAAATGC	CTGATGA
		10.1	[677,685]	Type1	9	0.3333	676	318	TCGATGA	CTGATGA
		11.1	[680,685]	Type1	6	0.3333	679	318	ATGATGT	CTGATGA
		12.1	[686,955]	Type1	270	0.437	685	48	TAGATGC	CTGATGA
		14.1	[697,1086]	Type2	390	0.4333	696	-83	AATATGC	CTGATGA
		15.1	[703,1086]	Type2	384	0.4323	702	-83	CACATGG	CTGATGA
		16.1	[755,955]	Type1	201	0.4179	754	48	GGGATGC	CTGATGA
		18.1	[763,1086]	Type2	324	0.4136	762	-83	GACATGG	CTGATGA
		19.1	[797,955]	Type1	159	0.4025	796	48	TATATGT	CTGATGA
		21.1	[821,955]	Type1	135	0.4074	820	48	GGGATGC	CTGATGA
		23.1	[843,869]	Type1	27	0.4444	842	134	TCCATGG	CTGATGA
		24.1	[889,1086]	Type2	198	0.4141	888	-83	GCTATGC	CTGATGA
		25.1	[899,955]	Type1	57	0.386	898	48	AAAATGC	CTGATGA
		27.1	[914,955]	Type1	42	0.4286	913	48	TATATGC	CTGATGA
